# CsubMADS1 overexpression is associated with increased CAB transcript levels and with enhanced tolerance under nutrient limitation

**DOI:** 10.64898/2025.12.15.690641

**Authors:** Saraswati Nayar

## Abstract

MADS-box transcription factors (TFs) have been extensively studied in seed plants, but their functions in non-seed plants remain comparatively underexplored. CsubMADS1, a MADS-box TF from the microalga *Coccomyxa subellipsoidea* C-169, was previously shown to influence developmental processes and starvation-associated responses. In this study, overexpression of *CsubMADS1* was associated with increased tolerance to nutrient-limiting conditions, particularly during stationary phase and nitrogen starvation. Overexpressing lines exhibited reduced neutral lipid droplet formation and decreased mucilage staining under these conditions—physiological traits typically linked to stress-associated responses in microalgae. RNA-seq analysis identified 19 chlorophyll a/b binding protein (CAB) genes as upregulated in the overexpressors, six of which were validated by qPCR. In wild-type cells, *CsubMADS1* was upregulated and CAB transcripts were downregulated during nitrogen starvation, indicating that both the transcription factor and these candidate downstream genes respond to nutrient stress. Six CAB genes contained CArG motifs within their 2 kb upstream regions, and CArG boxes from CAB24 and CAB8 were tested for binding. CAB24 belongs to the stress-responsive LI818 family. Agarose-based EMSA provided preliminary evidence of CsubMADS1 interaction with the CAB24 and CAB8 CArG motifs, with the enriched sequence resembling the AGL15-type C(A/T)8G motif. These observations suggest that CAB gene expression is associated with stress responses and that CsubMADS1 may regulate a subset of CABs, although additional assays are required to confirm direct regulation.
