## Supplementary material for "CsubMADS1 overexpression is associated with increased CAB transcript levels and with enhanced tolerance under nutrient limitation": Table S1

### Sheet: Table S1
Table S1-Top pathway upregulated in CsubMADS1 OX
Gene_ID	Protein Names	Organism Name	Pathway	CsWT_R1	CsWT_R2	CsWT_R3	CsOX_R1	CsOX_R2	CsOX_R3	Average control	Average Test	Test/Control	p value
COCSUDRAFT_44136	Chlorophyll a-b binding protein, chloroplastic	Coccomyxa subellipsoidea (strain C-169) (Green microalga)	Photosynthesis - antenna proteins [00196]; Photosynthesis proteins [00194]	980.901	1123.13	672.105	4144.55	3057.79	3568.85	925.38	3590.39	3.87991	0.00630696
COCSUDRAFT_61250	Chlorophyll a-b binding protein, chloroplastic	Coccomyxa subellipsoidea (strain C-169) (Green microalga)	Photosynthesis - antenna proteins [00196]; Photosynthesis proteins [00194]	738.603	854.04	871.707	2658.49	1896.91	2151.15	821.45	2235.51	2.72142	0.0211537
COCSUDRAFT_46127	Chlorophyll a-b binding protein, chloroplastic	Coccomyxa subellipsoidea (strain C-169) (Green microalga)	Photosynthesis - antenna proteins [00196]; Photosynthesis proteins [00194]	1133.13	1157.49	978.838	3428.16	2570.1	2331.15	1089.82	2776.47	2.54765	0.0337981
COCSUDRAFT_64185	Chlorophyll a-b binding protein, chloroplastic	Coccomyxa subellipsoidea (strain C-169) (Green microalga)	Photosynthesis - antenna proteins [00196]; Photosynthesis proteins [00194]	2949.91	2802.59	2721.12	7411.96	6095.64	6778.79	2824.54	6762.13	2.39406	0.0077031
COCSUDRAFT_25284	Chlorophyll a-b binding protein, chloroplastic	Coccomyxa subellipsoidea (strain C-169) (Green microalga)	Photosynthesis - antenna proteins [00196]; Photosynthesis proteins [00194]	1065.57	1072.56	1061.16	2860.3	1978.69	2401.59	1066.43	2413.53	2.26318	0.0338869
COCSUDRAFT_48543	Chlorophyll a-b binding protein, chloroplastic	Coccomyxa subellipsoidea (strain C-169) (Green microalga)	Photosynthesis - antenna proteins [00196]; Photosynthesis proteins [00194]	887.224	854.995	722.852	2136.05	1462.08	1907.41	821.69	1835.18	2.23342	0.0297722
COCSUDRAFT_54553	Ferredoxin--NADP reductase, chloroplastic (FNR) (EC 1.18.1.2)	Coccomyxa subellipsoidea (strain C-169) (Green microalga)	Photosynthesis [00195]; Photosynthesis proteins [00194]	3713.73	4455.32	3870.24	8039.23	6155.48	6376.29	4013.1	6857	1.70865	0.02881
COCSUDRAFT_12452	Mog1p/PsbP-like protein	Coccomyxa subellipsoidea (strain C-169) (Green microalga)	Photosynthesis [00195]; Photosynthesis proteins [00194]	60.3493	92.5608	56.3847	216.663	166.553	196.778	69.7649	193.331	2.77118	0.00318013
COCSUDRAFT_24011	Photosystem I PsaO	Coccomyxa subellipsoidea (strain C-169) (Green microalga)	Photosynthesis [00195]; Photosynthesis proteins [00194]	394.522	455.17	310.116	1286.87	1128.97	1005.14	386.603	1140.33	2.94961	0.00380116
COCSUDRAFT_18458	Photosystem I reaction centre subunit IV/PsaE	Coccomyxa subellipsoidea (strain C-169) (Green microalga)	Photosynthesis [00195]; Photosynthesis proteins [00194]	1581.69	1903.7	1838.14	3318.96	2449.42	2753.78	1774.51	2840.72	1.60085	0.0389183
COCSUDRAFT_27738	Photosystem II oxygen evolving complex protein PsbP	Coccomyxa subellipsoidea (strain C-169) (Green microalga)	Photosynthesis [00195]; Photosynthesis proteins [00194]	2238.33	2492.46	1699.43	4566.52	3175.48	4535.97	2143.41	4092.65	1.90941	0.0328065
COCSUDRAFT_13028	Photosystem II oxygen evolving complex protein PsbQ	Coccomyxa subellipsoidea (strain C-169) (Green microalga)	Photosynthesis [00195]; Photosynthesis proteins [00194]	695.368	758.617	622.487	2360.57	1747.31	1976.73	692.157	2028.2	2.93027	0.0141314
COCSUDRAFT_24389	PSI-D1	Coccomyxa subellipsoidea (strain C-169) (Green microalga)	Photosynthesis [00195]; Photosynthesis proteins [00194]	2770.66	3199.55	2510.25	8422.76	6449.69	6375.17	2826.82	7082.54	2.50548	0.0172907
COCSUDRAFT_27193	PSI-F	Coccomyxa subellipsoidea (strain C-169) (Green microalga)	Photosynthesis [00195]; Photosynthesis proteins [00194]	1915.86	2117.45	1691.54	5277.66	3983.31	3708.6	1908.28	4323.19	2.26549	0.0314228
COCSUDRAFT_52193	ATP synthase gamma-subunit	Coccomyxa subellipsoidea (strain C-169) (Green microalga)	Photosynthesis proteins [00194]; Oxidative phosphorylation [00190]; Photosynthesis [00195]	1421.36	1729.07	1499.83	2691.68	2642.91	2420.6	1550.09	2585.06	1.66769	0.00119235
COCSUDRAFT_15915	Chlorophyll a-b binding protein, chloroplastic	Coccomyxa subellipsoidea (strain C-169) (Green microalga)	Photosynthesis proteins [00194]; Photosynthesis - antenna proteins [00196]	349.485	423.68	413.863	2377.17	2151.23	2127.67	395.676	2218.69	5.60733	0.000914369
COCSUDRAFT_38026	Chlorophyll a-b binding protein, chloroplastic	Coccomyxa subellipsoidea (strain C-169) (Green microalga)	Photosynthesis proteins [00194]; Photosynthesis - antenna proteins [00196]	19.8162	15.2678	21.4262	95.2267	86.7671	81.6183	18.8367	87.8707	4.66487	0.000767313
COCSUDRAFT_21950	Chlorophyll a-b binding protein, chloroplastic	Coccomyxa subellipsoidea (strain C-169) (Green microalga)	Photosynthesis proteins [00194]; Photosynthesis - antenna proteins [00196]	3486.75	3711.97	2731.27	15086	13997.4	11821.2	3310	13634.9	4.11931	0.00502379
COCSUDRAFT_35121	Chlorophyll a-b binding protein, chloroplastic	Coccomyxa subellipsoidea (strain C-169) (Green microalga)	Photosynthesis proteins [00194]; Photosynthesis - antenna proteins [00196]	138.713	129.776	137.579	642.125	544.538	398.029	135.356	528.231	3.90253	0.0309182
COCSUDRAFT_28488	Chlorophyll a-b binding protein, chloroplastic	Coccomyxa subellipsoidea (strain C-169) (Green microalga)	Photosynthesis proteins [00194]; Photosynthesis - antenna proteins [00196]	1084.49	1113.59	1064.54	4819	3735.97	3659.41	1087.54	4071.46	3.74373	0.0152763
COCSUDRAFT_37969	Chlorophyll a-b binding protein, chloroplastic	Coccomyxa subellipsoidea (strain C-169) (Green microalga)	Photosynthesis proteins [00194]; Photosynthesis - antenna proteins [00196]	531.434	633.612	570.613	2475.9	1700.44	2020.33	578.553	2065.55	3.57021	0.0206221
COCSUDRAFT_27246	Chlorophyll a-b binding protein, chloroplastic	Coccomyxa subellipsoidea (strain C-169) (Green microalga)	Photosynthesis proteins [00194]; Photosynthesis - antenna proteins [00196]	1001.62	1063.02	811.939	3234.21	2420.5	2588.31	958.858	2747.67	2.86557	0.0128178
COCSUDRAFT_25286	Chlorophyll a-b binding protein, chloroplastic	Coccomyxa subellipsoidea (strain C-169) (Green microalga)	Photosynthesis proteins [00194]; Photosynthesis - antenna proteins [00196]	1546.56	1583.08	1058.9	4829.48	3283.19	3166.34	1396.18	3759.67	2.69282	0.0377923
COCSUDRAFT_67011	Chlorophyll a-b binding protein, chloroplastic	Coccomyxa subellipsoidea (strain C-169) (Green microalga)	Photosynthesis proteins [00194]; Photosynthesis - antenna proteins [00196]	1609.61	1610.75	1790.78	4156.78	3229.33	3924.39	1670.38	3770.17	2.25707	0.0139575
COCSUDRAFT_18627	2Fe-2S ferredoxin-type domain-containing protein	Coccomyxa subellipsoidea (strain C-169) (Green microalga)	Photosynthesis proteins [00194]; Photosynthesis [00195]	162.132	167.945	121.791	423.715	284.237	390.203	150.623	366.052	2.43025	0.0258978
COCSUDRAFT_15199	Cytochrome c-553 (Cytochrome c553) (Soluble cytochrome f) (Fragment)	Coccomyxa subellipsoidea (strain C-169) (Green microalga)	Photosynthesis proteins [00194]; Photosynthesis [00195]	3058	3387.53	3432.7	5196.41	5243.92	4433.1	3292.74	4957.81	1.50568	0.0126967
COCSUDRAFT_27681	PSI subunit V	Coccomyxa subellipsoidea (strain C-169) (Green microalga)	Photosynthesis proteins [00194]; Photosynthesis [00195]	970.993	1098.32	1008.16	2662.85	2414.52	2123.19	1025.83	2400.19	2.33976	0.00944319
