## Supplementary material for "CsubMADS1 overexpression is associated with increased CAB transcript levels and with enhanced tolerance under nutrient limitation": Table S2

### Sheet: Table S2
Table S2- Top Pathway downregulated in CsubMADS1 OX
Gene_ID	Protein Names	Organism Name	Pathway	CsC_R1	CsC_R2	CsC_R3	CsT_R1	CsT_R2	CsT_R3	Average control	Average Test	Test/Control	p value
COCSUDRAFT_48497	DUF663-domain-containing protein	Coccomyxa subellipsoidea (strain C-169) (Green microalga)	Ribosome biogenesis [03009]; Ribosome biogenesis in eukaryotes [03008]	1192.57	778.656	801.79	291.796	326.125	463.995	924.34	360.638	0.390158	0.0383714
COCSUDRAFT_28415	DEAD-domain-containing protein	Coccomyxa subellipsoidea (strain C-169) (Green microalga)	Ribosome biogenesis [03009]	478.291	448.49	407.097	131.92	184.505	247.091	444.626	187.838	0.422464	0.00513983
COCSUDRAFT_15546	FtsJ-domain-containing protein	Coccomyxa subellipsoidea (strain C-169) (Green microalga)	Ribosome biogenesis [03009]	79.2647	56.2999	69.917	18.3464	25.9304	44.7224	68.4939	29.6664	0.433125	0.0204822
COCSUDRAFT_30714	RNA helicase (EC 3.6.4.13)	Coccomyxa subellipsoidea (strain C-169) (Green microalga)	Ribosome biogenesis [03009]; Chromosome and associated proteins [03036]	2376.14	1896.06	1808.82	502.343	895.596	1323.78	2027.01	907.24	0.447576	0.0223007
COCSUDRAFT_43469	Transducin family protein	Coccomyxa subellipsoidea (strain C-169) (Green microalga)	Ribosome biogenesis in eukaryotes [03008]; Ribosome biogenesis [03009]	199.063	135.501	174.792	48.0502	63.8287	117.396	169.785	76.425	0.450127	0.0296316
COCSUDRAFT_66434	30S ribosomal protein S9, chloroplastic	Coccomyxa subellipsoidea (strain C-169) (Green microalga)	Ribosome [03011]; Ribosome [03010]	427.849	419.863	543.548	177.349	204.451	250.445	463.754	210.748	0.45444	0.0108042
COCSUDRAFT_8295	Mpp10-domain-containing protein (Fragment)	Coccomyxa subellipsoidea (strain C-169) (Green microalga)	Ribosome biogenesis in eukaryotes [03008]; Protein phosphatases and associated proteins [01009]; Ribosome biogenesis [03009]	167.537	141.227	193.963	41.9347	75.7965	115.16	167.576	77.6304	0.463256	0.0303322
COCSUDRAFT_37822	Brix-domain-containing protein	Coccomyxa subellipsoidea (strain C-169) (Green microalga)	Ribosome biogenesis [03009]	160.331	160.311	171.409	57.6602	98.7349	72.6739	164.017	76.3563	0.465538	0.0123501
COCSUDRAFT_23296	Ribosomal protein L27a component of cytosolic 80S ribosome and 60S large subunit	Coccomyxa subellipsoidea (strain C-169) (Green microalga)	Ribosome [03011]; Ribosome [03010]	13358.8	13698	16675.2	7460.88	6944.36	6488.1	14577.4	6964.45	0.477758	0.0138452
COCSUDRAFT_15052	RNA exonuclease 4 (Fragment)	Coccomyxa subellipsoidea (strain C-169) (Green microalga)	Ribosome biogenesis [03009]	74.761	61.071	82.3216	24.4619	42.8849	38.014	72.7179	35.1203	0.482966	0.0109801
COCSUDRAFT_8587	Uncharacterized protein (Fragment)	Coccomyxa subellipsoidea (strain C-169) (Green microalga)	Ribosome [03010]; Ribosome [03011]	1402.45	1397	1638.54	753.951	727.048	664.127	1479.33	715.042	0.483356	0.00608236
COCSUDRAFT_21073	Non-specific serine/threonine protein kinase (EC 2.7.11.1)	Coccomyxa subellipsoidea (strain C-169) (Green microalga)	Ribosome biogenesis in eukaryotes [03008]; Protein kinases [01001]; Ribosome biogenesis [03009]	58.5478	74.4303	94.7263	27.0828	42.8849	41.3682	75.9015	37.112	0.488949	0.0472256
COCSUDRAFT_28915	Hemolysin A	Coccomyxa subellipsoidea (strain C-169) (Green microalga)	Ribosome biogenesis [03009]	305.349	397.916	373.267	252.482	174.531	127.459	358.844	184.824	0.515054	0.0216636
COCSUDRAFT_22698	60S ribosomal protein L31	Coccomyxa subellipsoidea (strain C-169) (Green microalga)	Ribosome [03011]; Ribosome [03010]	5018.9	4979.2	3799.2	2768.56	2372.63	2018.1	4599.1	2386.43	0.518891	0.0156158
COCSUDRAFT_54518	Uncharacterized protein	Coccomyxa subellipsoidea (strain C-169) (Green microalga)	Ribosome [03011]; Ribosome [03010]	12854.4	12996.7	12233.2	7107.06	7509.84	5614.89	12694.8	6743.93	0.531237	0.00401046
COCSUDRAFT_18398	DUF1253-domain-containing protein (Fragment)	Coccomyxa subellipsoidea (strain C-169) (Green microalga)	Ribosome biogenesis [03009]	109.89	111.645	142.089	49.7975	68.8153	78.2641	121.208	65.6256	0.541429	0.0156931
COCSUDRAFT_11270	Ribosomal protein L1	Coccomyxa subellipsoidea (strain C-169) (Green microalga)	Ribosome biogenesis [03009]	222.482	246.193	226.666	119.689	157.577	109.57	231.78	128.945	0.556325	0.00858501
COCSUDRAFT_20380	Uncharacterized protein	Coccomyxa subellipsoidea (strain C-169) (Green microalga)	Ribosome biogenesis [03009]	222.482	164.128	190.58	92.6058	106.714	124.105	192.397	107.808	0.560342	0.0205165
COCSUDRAFT_64941	Ribosomal protein L14 component of cytosolic 80S ribosome and 60S large subunit	Coccomyxa subellipsoidea (strain C-169) (Green microalga)	Ribosome [03011]; Ribosome [03010]	4584.74	3778.77	3655.98	2502.98	2443.44	1838.09	4006.5	2261.5	0.564459	0.0104865
COCSUDRAFT_53964	40S ribosomal protein S21	Coccomyxa subellipsoidea (strain C-169) (Green microalga)	Ribosome [03011]; Ribosome [03010]	1650.15	1709.03	1282.19	1000.32	918.534	740.155	1547.12	886.336	0.572893	0.0205267
COCSUDRAFT_30477	Ribosomal protein L23a component of cytosolic 80S ribosome and 60S large subunit	Coccomyxa subellipsoidea (strain C-169) (Green microalga)	Ribosome [03010]; Ribosome [03011]	4192.92	4009.7	3745.07	2483.76	2515.25	1911.88	3982.56	2303.63	0.578429	0.00342455
COCSUDRAFT_11458	WD40 repeat-like protein (Fragment)	Coccomyxa subellipsoidea (strain C-169) (Green microalga)	Ribosome biogenesis [03009]	90.9743	84.9269	83.4493	43.682	53.8554	52.5488	86.4502	50.0287	0.5787	0.00118085
COCSUDRAFT_16391	Uncharacterized protein	Coccomyxa subellipsoidea (strain C-169) (Green microalga)	Ribosome biogenesis [03009]	535.037	432.268	455.588	248.114	213.427	367.841	474.298	276.461	0.582884	0.0306399
COCSUDRAFT_27343	Ribosomal protein S23 component of cytosolic 80S ribosome and 40S small subunit	Coccomyxa subellipsoidea (strain C-169) (Green microalga)	Ribosome [03010]; Ribosome [03011]	6451.07	7605.25	5866.26	4007.39	4235.63	3401.14	6640.86	3881.38	0.58447	0.0180412
COCSUDRAFT_16127	WD40 repeat-like protein (Fragment)	Coccomyxa subellipsoidea (strain C-169) (Green microalga)	Ribosome biogenesis [03009]; Ribosome biogenesis in eukaryotes [03008]	138.713	107.829	103.748	46.3029	77.7912	81.6183	116.763	68.5708	0.587264	0.0374384
COCSUDRAFT_47615	Ribosomal protein	Coccomyxa subellipsoidea (strain C-169) (Green microalga)	Ribosome [03010]; Ribosome [03011]	495.405	500.973	495.057	244.619	304.183	330.946	497.145	293.249	0.589867	0.0148895
COCSUDRAFT_33375	60S ribosomal protein L37a	Coccomyxa subellipsoidea (strain C-169) (Green microalga)	Ribosome [03010]; Ribosome [03011]	11433	11775.3	8605.43	6446.59	7033.12	5344.32	10604.6	6274.68	0.591695	0.0321533
COCSUDRAFT_26429	Ribosomal protein rpl36a	Coccomyxa subellipsoidea (strain C-169) (Green microalga)	Ribosome [03011]; Ribosome [03010]	2001.43	1742.43	1480.66	1199.51	1116	780.405	1741.51	1031.97	0.592573	0.0238913
COCSUDRAFT_52442	30S ribosomal protein S17, chloroplastic	Coccomyxa subellipsoidea (strain C-169) (Green microalga)	Ribosome [03010]; Ribosome [03011]	1350.2	1231.92	1146.86	767.056	909.558	545.613	1242.99	740.742	0.595934	0.0234687
COCSUDRAFT_1410	DEAD-domain-containing protein (Fragment)	Coccomyxa subellipsoidea (strain C-169) (Green microalga)	Ribosome biogenesis [03009]	121.599	128.822	109.386	53.292	81.7805	80.5003	119.936	71.8576	0.599134	0.0175014
COCSUDRAFT_36196	Ribosomal protein S9 component of cytosolic 80S ribosome and 40S small subunit	Coccomyxa subellipsoidea (strain C-169) (Green microalga)	Ribosome [03010]; Ribosome [03011]	2577	3308.33	3557.87	2009.37	1954.75	1731.87	3147.74	1898.67	0.603185	0.0423809
COCSUDRAFT_45905	Nop14-like protein	Coccomyxa subellipsoidea (strain C-169) (Green microalga)	Ribosome biogenesis [03009]	466.581	366.426	373.267	194.822	270.274	264.98	402.091	243.359	0.605233	0.0197599
COCSUDRAFT_24531	30S ribosomal protein S9, chloroplastic	Coccomyxa subellipsoidea (strain C-169) (Green microalga)	Ribosome [03011]; Ribosome [03010]	1383.53	1229.05	1131.08	879.755	746.995	657.419	1247.89	761.39	0.610143	0.00796673
COCSUDRAFT_37455	Mitochondrial GTPase 1	Coccomyxa subellipsoidea (strain C-169) (Green microalga)	Ribosome biogenesis [03009]; Mitochondrial biogenesis [03029]	155.827	152.678	125.174	80.3749	82.7778	102.861	144.56	88.6714	0.61339	0.0120325
COCSUDRAFT_19074	DEAD-domain-containing protein	Coccomyxa subellipsoidea (strain C-169) (Green microalga)	Ribosome biogenesis [03009]	255.809	269.094	290.945	131.046	209.438	161.001	271.949	167.161	0.614679	0.0289406
COCSUDRAFT_57673	S5 DRBM domain-containing protein	Coccomyxa subellipsoidea (strain C-169) (Green microalga)	Ribosome [03011]; Ribosome [03010]	327.868	347.342	349.585	197.443	243.347	191.188	341.598	210.659	0.616687	0.00754768
COCSUDRAFT_61059	Radical_SAM domain-containing protein	Coccomyxa subellipsoidea (strain C-169) (Green microalga)	Ribosome biogenesis [03009]	299.945	253.826	265.008	126.678	176.526	202.369	272.926	168.524	0.617471	0.0229123
COCSUDRAFT_13737	Ribonuclease H-like protein (Fragment)	Coccomyxa subellipsoidea (strain C-169) (Green microalga)	Ribosome biogenesis [03009]; Messenger RNA biogenesis [03019]; Ribosome biogenesis in eukaryotes [03008]	120.699	127.867	160.132	74.2594	100.73	78.2641	136.233	84.4177	0.619658	0.0297486
COCSUDRAFT_39076	RNA-binding domain-containing protein	Coccomyxa subellipsoidea (strain C-169) (Green microalga)	Ribosome biogenesis [03009]; Ribosome biogenesis in eukaryotes [03008]	319.761	240.467	250.348	135.414	189.491	182.244	270.192	169.05	0.625665	0.0345507
COCSUDRAFT_52439	Ribosomal protein L13	Coccomyxa subellipsoidea (strain C-169) (Green microalga)	Ribosome [03010]; Ribosome [03011]	752.114	745.258	590.911	534.668	435.83	342.126	696.094	437.541	0.628566	0.027976
COCSUDRAFT_9007	Ribosomal protein L24 component of cytosolic 80S ribosome and 60S large subunit (Fragment)	Coccomyxa subellipsoidea (strain C-169) (Green microalga)	Ribosome [03010]; Ribosome [03011]	3729.95	4004.92	4227.72	2670.72	2680.8	2184.69	3987.53	2512.07	0.629981	0.00263608
COCSUDRAFT_30690	H/ACA ribonucleoprotein complex subunit	Coccomyxa subellipsoidea (strain C-169) (Green microalga)	Ribosome biogenesis [03009]; DNA replication proteins [03032]; Ribosome biogenesis in eukaryotes [03008]	1220.5	1388.41	977.71	587.086	798.856	885.503	1195.54	757.148	0.633311	0.0462941
COCSUDRAFT_18123	Ribosomal protein L38 component of cytosolic 80S ribosome and 60S large subunit (Fragment)	Coccomyxa subellipsoidea (strain C-169) (Green microalga)	Ribosome [03011]; Ribosome [03010]	2323.9	2173.75	1734.39	1245.81	1548.84	1195.21	2077.35	1329.95	0.640217	0.0309735
COCSUDRAFT_62823	Abce1 protein	Coccomyxa subellipsoidea (strain C-169) (Green microalga)	Ribosome biogenesis [03009]	405.331	499.065	479.27	261.218	350.06	277.279	461.222	296.186	0.642176	0.0139992
COCSUDRAFT_16595	Adenylate kinase isoenzyme 6 homolog (AK6) (EC 2.7.4.3) (Dual activity adenylate kinase/ATPase) (AK/ATPase)	Coccomyxa subellipsoidea (strain C-169) (Green microalga)	Ribosome biogenesis in eukaryotes [03008]; Ribosome biogenesis [03009]; Purine metabolism [00230]	1247.52	1169.89	1018.31	615.042	907.564	697.669	1145.24	740.092	0.646233	0.0235771
COCSUDRAFT_58980	Fibrillarin	Coccomyxa subellipsoidea (strain C-169) (Green microalga)	Ribosome biogenesis [03009]; Ribosome biogenesis in eukaryotes [03008]	1415.06	1375.05	1533.66	829.084	937.483	1030.85	1441.26	932.473	0.646986	0.00287352
COCSUDRAFT_62702	Las1-domain-containing protein	Coccomyxa subellipsoidea (strain C-169) (Green microalga)	Ribosome biogenesis [03009]	224.283	187.984	242.454	130.172	172.537	124.105	218.241	142.271	0.651901	0.0264597
COCSUDRAFT_30590	Ribosomal protein L9 component of cytosolic 80S ribosome and 60S large subunit	Coccomyxa subellipsoidea (strain C-169) (Green microalga)	Ribosome [03011]; Ribosome [03010]	6863.6	8238.86	7634.48	5226.11	5192.06	4472.24	7578.98	4963.47	0.654899	0.00848743
COCSUDRAFT_28027	Nop-domain-containing protein	Coccomyxa subellipsoidea (strain C-169) (Green microalga)	Ribosome biogenesis [03009]; Ribosome biogenesis in eukaryotes [03008]	1035.85	1108.82	1070.18	617.663	707.102	783.76	1071.62	702.842	0.655871	0.00785564
COCSUDRAFT_36342	SpoU rRNA methylase family protein	Coccomyxa subellipsoidea (strain C-169) (Green microalga)	Ribosome biogenesis [03009]	212.574	168.9	173.665	90.8585	126.66	147.584	185.046	121.701	0.657679	0.0442479
COCSUDRAFT_24716	Ribosomal protein L15	Coccomyxa subellipsoidea (strain C-169) (Green microalga)	Ribosome [03011]; Ribosome [03010]	2568	2378.91	1947.53	1668.65	1554.83	1323.78	2298.14	1515.75	0.659556	0.0314503
COCSUDRAFT_27982	Ribosomal protein S17 component of cytosolic 80S ribosome and 40S small subunit	Coccomyxa subellipsoidea (strain C-169) (Green microalga)	Ribosome [03011]; Ribosome [03010]	3016.56	2703.35	2683.91	2141.29	1900.9	1530.62	2801.27	1857.6	0.663128	0.0162561
