## Supplementary material for "CsubMADS1 overexpression is associated with increased CAB transcript levels and with enhanced tolerance under nutrient limitation": Table S3

### Sheet: Table S3
Table S3- List of CABs upregulated in CsubMADS1 OX
Gene_ID	Gene Name	Wild_type Expression	Transgenic Expression	Fold change
COCSUDRAFT_25286	CsubCAB1	1396.18	3759.67	2.69282
COCSUDRAFT_48543	CsubCAB2	821.69	1835.18	2.23342
COCSUDRAFT_61250	CsubCAB3	821.45	2235.51	2.72142
COCSUDRAFT_52367	CsubCAB5	403.562	1581.14	3.91795
COCSUDRAFT_35121	CsubCAB6	135.356	528.231	3.90253
COCSUDRAFT_15915	CsubCAB8	395.676	2218.69	5.60733
COCSUDRAFT_27246	CsubCAB9	958.858	2747.67	2.86557
COCSUDRAFT_38026	CsubCAB10	18.8367	87.8707	4.66487
COCSUDRAFT_21950	CsubCAB11	3310	13634.9	4.11931
COCSUDRAFT_67011	CsubCAB12	1670.38	3770.17	2.25707
COCSUDRAFT_28488	CsubCAB13	1087.54	4071.46	3.74373
COCSUDRAFT_46127	CsubCAB15	1089.82	2776.47	2.54765
COCSUDRAFT_30169	CsubCAB16	71.2525	298.612	4.1909
COCSUDRAFT_25284	CsubCAB17	1066.43	2413.53	2.26318
COCSUDRAFT_7387	CsubCAB18	398.026	1157.78	2.9088
COCSUDRAFT_44831	CsubCAB19	54.7896	643.266	11.7407
COCSUDRAFT_44136	CsubCAB20	925.38	3590.39	3.87991
COCSUDRAFT_37969	CsubCAB22	578.553	2065.55	3.57021
COCSUDRAFT_65904	CsubCAB24	3263.88	15421.9	4.72502
