## Supplementary material for "CsubMADS1 overexpression is associated with increased CAB transcript levels and with enhanced tolerance under nutrient limitation": Table S4

### Sheet: Table S4
Table S4- List of CABs in Coccomyxa subellipsoidea C-169
Database: JGI Coccomyxa sp- C169 v2.0 Filtered Models
CABs listed in Dittami et al, 2010	Annotation given in Nayar,2022 study	Li818 ?	Domain 1	Domain 2	Domain 3	Domain 4
jgi|Coc_C169_1|25286|estExt_Genewise1.C_150142	CsubCAB1	No	IPR001344	IPR022796	SSF103511	SignalP
jgi|Coc_C169_1|48543|estExt_fgenesh1_pg.C_150125	CsubCAB2	No	IPR001344	IPR022796	SSF103511	SignalP
jgi|Coc_C169_1|61250|Genemark1.2040_g	CsubCAB3	No	IPR001344	IPR022796	SSF103511
jgi|Coc_C169_1|64185|estExt_Genemark1.C_10307	CsubCAB4	No	IPR001344	IPR022796	SSF103511
jgi|Coc_C169_1|52367|estExt_fgenesh1_pm.C_20118	CsubCAB5	No	IPR001344	IPR022796	SSF103511	SignalP
jgi|Coc_C169_1|35121|fgenesh1_pm.2_#_131	CsubCAB6	No	IPR001344	IPR022796	SSF103511
jgi|Coc_C169_1|58975|Genemark1.937_g	CsubCAB7	No	IPR001344	IPR022796	SSF103511
jgi|Coc_C169_1|15915|e_gw1.8.299.1	CsubCAB8	No	IPR001344	IPR022796	SSF103511
jgi|Coc_C169_1|27246|estExt_Genewise1Plus.C_20570	CsubCAB9	No	IPR001344	IPR022796	SSF103511	SignalP
jgi|Coc_C169_1|38026|fgenesh1_pm.17_#_55	CsubCAB10	No	IPR001344	IPR022796	SSF103511
jgi|Coc_C169_1|21950|estExt_Genewise1.C_20640	CsubCAB11	No	IPR001344	IPR022796	SSF103511
jgi|Coc_C169_1|67011|estExt_Genemark1.C_120367	CsubCAB12	No	IPR001344	IPR022796	SSF103511	IPR017441
jgi|Coc_C169_1|28488|estExt_Genewise1Plus.C_60020	CsubCAB13	No	IPR001344	IPR022796	SSF103511
jgi|Coc_C169_1|52854|estExt_fgenesh1_pm.C_40177	CsubCAB14	No	IPR001344	IPR022796	SSF103511	SignalP
jgi|Coc_C169_1|46127|estExt_fgenesh1_pg.C_20205	CsubCAB15	No	IPR001344	IPR022796	SSF103511
jgi|Coc_C169_1|30169|estExt_Genewise1Plus.C_120363	CsubCAB16	No	IPR001344	IPR022796	SSF103511
jgi|Coc_C169_1|25284|estExt_Genewise1.C_150140	CsubCAB17	No	IPR001344	IPR022796	SSF103511
jgi|Coc_C169_1|7387|gw1.16.279.1	CsubCAB18	No	IPR001344	IPR022796	SSF103511
jgi|Coc_C169_1|44831|fgenesh1_pg.20_#_30	CsubCAB19	No	IPR001344	IPR022796	SSF103511
jgi|Coc_C169_1|44136|fgenesh1_pg.16_#_115	CsubCAB20	No	IPR001344	IPR022796	SSF103511	SignalP
jgi|Coc_C169_1|66689|estExt_Genemark1.C_110072	CsubCAB21	No	IPR001344	IPR022796	SSF103511
jgi|Coc_C169_1|37969|fgenesh1_pm.16_#_134	CsubCAB22	No	IPR001344	IPR022796	SSF103511
jgi|Coc_C169_1|39153|fgenesh1_pg.1_#_346	CsubCAB23	No	IPR001344	IPR022796	SSF103511	SignalP
jgi|Coc_C169_1|65904|estExt_Genemark1.C_70086	CsubCAB24	Yes	IPR001344	IPR022796	SSF103511
