## Supplementary material for "CsubMADS1 overexpression is associated with increased CAB transcript levels and with enhanced tolerance under nutrient limitation": Table S5

### Sheet: Table S5
Table S5- CArG boxes in the 2 kb upstream region of CABs
Gene ID	Gene Name	CArG Sequence
COCSUDRAFT_15915	CsubCAB8	CTTTTTTTAG
COCSUDRAFT_27246	CsubCAB9	CATTAAAATG
COCSUDRAFT_38026	CsubCAB10	CTTTATATTG
COCSUDRAFT_21950	CsubCAB11	CATAATAAAG
COCSUDRAFT_7387	CsubCAB18	CAAATATTTG, CCAAATTAGG
COCSUDRAFT_65904	CsubCAB24	CAAAAAAAAG
The highlighted CArG sequences were used for EMSA studies
