## Supplementary material for "CsubMADS1 overexpression is associated with increased CAB transcript levels and with enhanced tolerance under nutrient limitation": Table S6

### Sheet: Table S6
Table S6-Primers and probes used in this study
Name of the primer	Primer Sequence
pET28a cloning
MADS pET28a F	GTA GGA TCC ATG TTG GCA GTG GGT CGC AAG
MADS pET28a R	AAT AAG CTT TGC TCG GGC GTG TGG AGG GAG
qPCR primers
CsubMADS1 RT F	GAT AGG GGA CGA GAG GAA CC
CsubMADS1 RT R	CTG GAA GAG CTT GGA GTT GG
18s rRNA RT F	CCT GCG GCT TAA TTT GAC TC
18s rRNA RT R	ATC AAC CTG ACA AGG CAA CC
CAB8 qPCR F	TGG CAG AAC TGA AGG TGA AGG
CAB8 qPCR R	GCA CGA AGA AGC CGA ACA TG
CAB24 qPCR F	TGA CCC CAA GGA GAA ATA CGA C
CAB24 qPCR R	AGC CAG CAA TGC CAA TCA TG
CAB20 qPCR F	TGC CAT GGT TGC GTT TGT TG
CAB20 qPCR R	TGC TGC CGA TGA TGT TGT TG
CAB9 qPCR F	ATG ATG GCG AAG ACC TTC CTC
CAB9 qPCR R	TTG GGT CCG TAG AAC TCG ATG
CAB15 qPCR F	TGT TTG CGA TGC ACT TCG TG
CAB15 qPCR R	GGC AGC TTG TTG TTG GAG AAG
CAB17 qPCR F	AGC TGC TGA AGT GGT TCC AG
CAB17 qPCR R	AAG AGG ATT CCT GCT ACA GCT G
DNA probes for EMSA
CAB8 CArG F	AATTCATCGATCGTTTACTTTTTTTAGAAATATCGATCGG
CAB8 CArG R	CCGATCGATATTTCTAAAAAAAGTAAACGATCGATGAATT
CAB24 CArG F	AATTCATCGATCGTTTACAAAAAAAAGAAATATCGATCGG
CAB24 CArG R	CCGATCGATATTTCTTTTTTTTGTAAACGATCGATGAATT
Non-specific DNA probes for EMSA
CsubMADS1 mut NLS2/DI F	ACCAAGCGCAAGAATGGCGCTGCTAAGAAAGCTGCTGAGGCTAGCGTGCTCTGTGGCTGT
CsubMADS1 mut NLS2/DI R	ACAGCCACAGAGCACGCTAGCCTCAGCAGCTTTCTTAGCAGCGCCATTCTTGCGCTTGGT
Peptide based Antibody (Ab) production
Peptide sequence used for Ab production	RIEKIGDERNRQVTFTKRKN
DNA binding domain (DBD) of CsubMADS1	GRKKIRIEKIGDERNRQVTFTKRKNGLMKKAMELSVLCGCDI (epitope present within the CsubMADS1 DBD highlighted)
